# Benchmarking within-sample minority variant detection with short-read sequencing in *M. tuberculosis*

**DOI:** 10.64898/2026.02.13.704885

**Authors:** Shandukani Mulaudzi, Sanjana Kulkarni, Maximillian G. Marin, Maha Farhat

## Abstract

**Motivation:** Low-frequency (minority) variants—variants detectable within-sample at low allele frequencies—are relevant in several areas of research and health, from cancer to pathogen heteroresistance. There is uncertainty around the optimal bioinformatic approach to accurately and reproducibly distinguish low-frequency variants from sequencing or mapping errors. To address this, we benchmarked seven variant callers on precision, recall, and false positive characteristics for detecting low-frequency variants using simulated short-read whole-genome sequencing data for 700 *Mycobacterium tuberculosis* strains. We developed a new low-frequency error model for filtering the output of the best-performing tool using read mapping and quality metrics.

**Results:** We simulated 378 unique variants across five genomic backgrounds spanning four lineages. Variants were simulated to represent three genomic region categories, 10 allele frequencies and five sequencing depths. FreeBayes, a haplotype-based variant caller, achieved the highest pooled F1 score of the seven tools in drug resistance regions (average F1=0.86) and its higher performance held across genomic context and background. Across tools, we identified lower performance in repetitive (low mappability) regions, and strong reference bias in low-frequency variant calling. We validated variant caller performance on *in-vitro* strain mixtures substantiating our ranking. The error model excludes <1% of true variants identified by FreeBayes on average per strain, and excludes 97% of FPs on average per strain when combined with low mappability region and rRNA gene masking. Our analysis informs best practices for low-frequency variant calling, including tool choice, masking, and filtering. We also provide a new error model that excludes false low-frequency variant calls from FreeBayes output.

**Availability and implementation:** All relevant code is available at https://github.com/shandu-m/benchmark-minority-variants-Mtb.

**Supplementary Information:** Supplementary Files 1-3 respectively are attached with this submission.
