## Supplementary File 3 for "Benchmarking within-sample minority variant detection with short-read sequencing in *M. tuberculosis*"

### Sheet: Table 1
Lineage	ID	SRA/ENA Run Accession		Source
		PacBio long-reads	Illumina short-reads
1	N0072	ERR964402 ERR956956	ERR2704680	ᵃ
2	M0003941_3	SRR17234896	SRR17234902	ᵇ
3	N0004	ERR964408 ERR964415	ERR2704697	ᵃ
4	M0017522_5	SRR17234903	SRR17234885	ᵇ
ᵃChiner-Oms, Á. et al. Genome-wide mutational biases fuel transcriptional diversity in the Mycobacterium tuberculosis complex. Nat Commun 10, 3994 (2019).
ᵇMarin, M. et al. Benchmarking the empirical accuracy of short-read sequencing across the M. tuberculosis genome. Bioinformatics btac023 (2022) doi:10.1093/bioinformatics/btac023.

### Sheet: Table 2
ENA Accession	Sample Name
ERS4339022	Mix-SR1a-rpoB531-10
ERS4339020	Mix-SR1a-rpoB531-1
ERS4339021	Mix-SR1a-rpoB531-5
ERS4339025	Mix-SR4k-rpoB526-10
ERS4339023	Mix-SR4k-rpoB526-1
ERS4339024	Mix-SR4k-rpoB526-5
Source: Dreyer, V. et al. Detection of low-frequency resistance-mediating SNPs in next-generation sequencing data of Mycobacterium tuberculosis complex strains with binoSNP. Sci Rep 10, 7874 (2020).

### Sheet: Table 3
Sample ID	Biosample Accession	Run	Source
QF00450839	SAMEA2709821	ERR2515277	Public
TRL 44786	SAMEA2709790	ERR2515246
C021	SAMN13813720	SRR10869028
IDR 1900043326	SAMN27762525	SRR18911466
FS043A-291	SAMEA112181411	ERR10610142
FS512-284	SAMEA14493340	ERR9806766
AFB0700001150	SAMN41417958	SRR29053294
YA00085733	SAMN37124263	SRR25745198
FS046-146	SAMEA14493295	ERR9806723
GA322-412	SAMEA112181537	ERR10610070
GA030-61	SAMEA14493377	ERR9806800
EC073-181	SAMEA112181279	ERR10610077
GA514-247	SAMEA112181550	ERR10610312
GA359-450	SAMEA112181543	ERR10610190
PK00561581	SAMEA2709675	ERR2515131
C153	SAMN13813938	SRR10869185
TRL 31813	SAMN08912827	SRR6982036
19-1773-0225	SAMN31673606	SRR22249945
TRL 114477	SAMEA3254372	ERR2515802
JPN-R2012-0034	SAMD00117784	DRR130076
IDR 1700027275	SAMN28552982	SRR19320518
EC561-336	SAMEA112181357	ERR10610129
20-002-0019	SAMN31673683	SRR22249870
GA041-123	SAMEA112181505	ERR10610325
YA00168159	SAMN37124290	SRR25745150
GA074-226	SAMEA112181528	ERR10610304
GA567A-317	SAMEA14493438	ERR9806859
FS359-477	SAMEA14493334	ERR9806760
FD00214542	SAMEA3174284	ERR2515409
DH00748222	SAMEA2709883	ERR2515339
19-002-0028	19-002-0028	19-002-0028	ᵃ
PE75_COW4699A57_cat	PE75_COW4699A57_cat	PE75_COW4699A57_cat
GA029-117	GA029-117	GA029-117
PE247_S71	PE247_S71	PE247_S71
PE171_S66	PE171_S66	PE171_S66
PE159_S8	PE159_S8	PE159_S8
KOR-K2016-0065	KOR-K2016-0065	KOR-K2016-0065
KOR-K2016-0101	KOR-K2016-0101	KOR-K2016-0101
ᵃKulkarni, S. G. et al. Convolutional neural networks quantify antibiotic resistance in Mycobacterium tuberculosis with diagnostic grade accuracy and predict treatment response. Nat Commun https://doi.org/10.1038/s41467-026-72225-x (2026) doi:10.1038/s41467-026-72225-x.
